# The *Capicua* C1 Domain is Required for Full Activity of the CIC::DUX4 Fusion Oncoprotein

**DOI:** 10.1101/2024.06.06.597815

**Authors:** Cuyler Luck, Kyle A. Jacobs, Ross A. Okimoto

## Abstract

Rearrangements between genes can yield neomorphic fusions that drive oncogenesis. Fusion oncogenes are made up of fractional segments of the partner genes that comprise them, with each partner potentially contributing some of its own function to the nascent fusion oncoprotein. Clinically, fusion oncoproteins driving one diagnostic entity are typically clustered into a single molecular subset and are often treated a similar fashion. However, knowledge of where specific fusion breakpoints occur in partner genes, and the resulting retention of functional domains in the fusion, is an important determinant of fusion oncoprotein activity and may differ between patients. This study investigates this phenomena through the example of CIC::DUX4, a fusion between the transcriptional repressor capicua (*CIC*) and the double homeobox 4 gene (*DUX4*), which drives an aggressive subset of undifferentiated round cell sarcoma. Using a harmonized dataset of over 100 patient fusion breakpoints from the literature, we show that most bona fide CIC::DUX4 fusions retain the C1 domain, which is known to contribute to DNA binding by wild type CIC. Mechanistically, deletion or mutation of the C1 domain reduces, but does not eliminate, activation of *CIC* target genes by CIC::DUX4. We also find that expression of C1-deleted CIC::DUX4 is capable of exerting intermediate transformation-related phenotypes compared with those imparted by full-length CIC::DUX4, but was not sufficient for tumorigenesis in a subcutaneous mouse model. In summary, our results suggest a supercharging role for the C1 domain in the activity of CIC::DUX4.

**Significance Statement:** Fusion oncogenes are neomorphic entities comprised of fractional coding sequences from two partner genes that have been inappropriately rearranged. The functional domains contributed by the partner genes shape the function of the resulting fusion. We use CIC::DUX4, a transcription factor fusion that drives an ultra-rare soft tissue sarcoma, to explore how preferential retention of a partner gene domain may influence the activity of the overall fusion. Our results indicate that the capicua C1 domain is retained in most CIC::DUX4 transcripts and is required for full activity of the CIC::DUX4 oncoprotein. We demonstrate that knowledge of where breakpoints occur and the resulting impact this has on the retention of functional domains can teach us about fusion behavior.
