## Supplemental Dataset S2 for "The *Capicua* C1 Domain is Required for Full Activity of the CIC::DUX4 Fusion Oncoprotein"

### Sheet: Sheet1
Primer Name	Sequence (5' -> 3')	Purpose?
CD4_UTR_fus_FWD	GCTTAAGTTTAAACCGCTG	HA-CIC::UTR generation
CD4_UTR_fus_REV	CTAGACCTCACGGATCTTCAACTG
CICDUX4_dC1_FWD	caggctgccactcccacg	Delete CIC C1 domain
CICDUX4_dC1_REV	cagggaggagtatggcacc
CICDUX4_dHMG_FWD	tggtgtaacaaggaccgaaag	Delete CIC HMG box
CICDUX4_dHMG_REV	gtggtccttctcccgctt
CICDUX4_R201W_FWD	GGACCACATCtGGCGGCCCAT	CIC R201W mutation
CICDUX4_R201W_REV	TTCTCCCGCTTGTTGGGGC
CICDUX4_R1515H_FWD	CGTGAGGTGCaCCAGAAGATC	CIC R1515H mutation
CICDUX4_R1515H_REV	GATCTTCAACTGCAGACAAAC
